# Metagenomic global survey and in-depth genomic analyses of *Ruminococcus gnavus* reveal differences across host lifestyle and health status

**DOI:** 10.1101/2024.06.27.600998

**Authors:** S. Nooij, N. Plomp, I.M.J.G. Sanders, L. Schout, A.E. van der Meulen, E.M. Terveer, J.M. Norman, N. Karcher, M.F. Larralde, R.H.A.M. Vossen, S.L. Kloet, K.N. Faber, H.J.M. Harmsen, G.F. Zeller, E.J. Kuijper, W.K. Smits, Q.R. Ducarmon

**Affiliations:** Leiden University Center of Infectious Diseases (LUCID), Leiden University Medical Center, Leiden, The Netherlands; Center for Microbiome Analyses and Therapeutics, Leiden University Medical Center, Leiden, The Netherlands; Department of Medical Microbiology and Infection Prevention, University of Groningen, University Medical Center Groningen, Groningen, The Netherlands; Department of Gastroenterology and Hepatology, Leiden University Medical Center, Leiden, The Netherlands; Vedanta Biosciences, Inc., Cambridge, Massachusetts, USA; Structural and Computational Biology Unit, European Molecular Biology Laboratory, 69117 Heidelberg, Germany; Leiden Genome Technology Center, Leiden University Medical Center, Leiden, The Netherlands; Department of Gastroenterology and Hepatology, University of Groningen, University Medical Center Groningen, Groningen, The Netherlands

**Keywords:** inflammatory bowel disease, metagenome-assembled genomes, PacBio Hi-Fi, strain variation, Crohn’s disease

## Abstract

*Ruminococcus gnavus* is a highly prevalent gut bacterium (present in >90% of healthy individuals), of which increased abundance is associated with chronic inflammatory diseases, most notably Crohn’s disease. Nevertheless, its global distribution has not been investigated and little is known about intraspecies genomic variation. Through a large-scale survey of 12,791 gut metagenomes, we recapitulated known associations with metabolic diseases and inflammatory bowel disease. We uncover a higher prevalence and abundance of *R. gnavus* in Westernized populations and observe relative abundances of up to 83% in newborns and infants. Next, we built a collection of existing and newly cultured *R. gnavus* isolates (N = 45) from both healthy individuals and Crohn’s disease patients and subjected these to PacBio circular consensus sequencing to greatly expand the number of complete *R. gnavus* genomes. Analysis of these genomes as well as publicly available high quality draft genomes (total > 300 genomes) revealed multiple clades which separated Crohn’s-derived isolates from healthy-derived isolates. Functional analyses of genes predicted to constitute *R. gnavus* virulence factors could not explain this separation. Bacterial GWAS revealed that Crohn’s-derived isolates were enriched in genes related to mobile elements and putative mucin foraging. Together, we present one of the largest complete genome collections of any commensal gut microbe and provide novel biological insights into the global distribution and genomic variation of *R. gnavus*.
