## Supplementary material for "Metagenomic global survey and in-depth genomic analyses of *Ruminococcus gnavus* reveal differences across host lifestyle and health status": Table S3

Gene	Annotation	Non-unique Gene name	normal_pvalues	fdr_corrected_pvals	epsilon	two_sided_epsilon
ardA	antirestriction protein ArdA;Antirestriction protein ArdA	;ardA	0.006121996434782606	5.095867020820633	0.18181818181818182	-0.18181818181818182
fliA	Sigma70-r4-2 domain-containing protein;hypothetical protein;RNA polymerase subunit sigma-70	;fliA	0.04372854640001839	3.1297541544478	0.3	-0.3
group_10032	hypothetical protein;putative DNA binding domain-containing protein	NA	0.006121996434782606	5.095867020820633	0.5	0.5
group_10035	Transposase;Transposase protein;transposase	NA	0.006121996434782606	5.095867020820633	0.1935483870967742	0.1935483870967742
group_10049	hypothetical protein	NA	0.006121996434782606	5.095867020820633	0.36363636363636365	0.36363636363636365
group_10126	hypothetical protein;ATP-binding protein;DNA segregation ATPase FtsK/SpoIIIE or related protein;FtsK/SpoIIIE family protein;FtsK domain-containing protein	;ftsK	0.006121996434782606	5.095867020820633	0.25	0.25
group_10175	hypothetical protein;Cell division protein DamX binds to the septal ring contains C-terminal SPOR domain;MFS transporter;Conjugative transposon FtsK_SpoIIIE-related protein;Conjugative transposon protein;Conserved domain protein	;damX	0.006121996434782606	5.095867020820633	0.2857142857142857	-0.2857142857142857
group_10238	conjugal transfer protein	NA	0.02666778776667788	3.6242988926096533	0.36363636363636365	-0.36363636363636365
group_10242	Helix-turn-helix domain;RNA polymerase subunit sigma;hypothetical protein	;fliA	0.006121996434782606	5.095867020820633	0.16666666666666666	-0.16666666666666666
group_10247	hypothetical protein;ATP-binding protein;Conjugative transposon FtsK_SpoIIIE-related protein	;ftsK	0.006121996434782606	5.095867020820633	0.3	-0.3
group_10272	Conjugal transfer protein;conjugal transfer protein;hypothetical protein;Conjugative transposon protein TcpC	NA	0.006121996434782606	5.095867020820633	0.17391304347826086	-0.17391304347826086
group_1039	transposase	NA	0.006121996434782606	5.095867020820633	0.13793103448275862	0.13793103448275862
group_10408	hypothetical protein	NA	0.006121996434782606	5.095867020820633	0.25	-0.25
group_1041	transposase	NA	0.006121996434782606	5.095867020820633	0.3333333333333333	0.3333333333333333
group_10410	ATP/GTP-binding protein;AAA-like domain protein;ATP-binding protein;Type IV secretory pathway VirB4 components;Conjugative transposon ATPase	virB4;	0.006121996434782606	5.095867020820633	0.3157894736842105	-0.3157894736842105
group_10423	excisionase;Excisionase	NA	0.006121996434782606	5.095867020820633	0.17391304347826086	-0.17391304347826086
group_10430	Transposon-encoded protein TnpW	NA	0.006121996434782606	5.095867020820633	0.46153846153846156	0.46153846153846156
group_10448	hypothetical protein	NA	0.02200092490750925	3.8166707852571093	0.4	0.4
group_1045	IS630 family transposase	NA	0.006121996434782606	5.095867020820633	0.24242424242424243	0.24242424242424243
group_10474	IS4 family transposase;transposase	NA	0.03263713363762962	3.4223045702169936	0.4	0.4
group_10526	hypothetical protein;Phage integrase family;site-specific integrase;Transposase from transposon Tn916;Core-binding (CB) domain-containing protein;Site-specific integrase	NA	0.006121996434782606	5.095867020820633	0.14814814814814814	-0.14814814814814814
group_10528	UDP-N-acetylglucosamine 2-epimerase (non-hydrolyzing);UDP-N-acetylglucosamine 2-epimerase (Non-hydrolyzing);UDP-N-acetylglucosamine 2-epimerase;hypothetical protein	;wecB	0.006121996434782606	5.095867020820633	0.375	-0.375
group_10533	DDE-type integrase/transposase/recombinase;Integrase core domain protein;hypothetical protein;helix-turn-helix domain-containing protein;integrase core domain-containing protein;IS481 family transposase	NA	0.006121996434782606	5.095867020820633	0.20512820512820512	-0.20512820512820512
group_10582	Epimerase domain-containing protein;NAD dependent epimerase/dehydratase family protein;capsular biosynthesis protein;hypothetical protein	NA	0.04372854640001839	3.1297541544478	0.35294117647058826	-0.35294117647058826
group_10585	DDE-3 domain-containing protein;IS630 family transposase;transposase	NA	0.006121996434782606	5.095867020820633	0.3125	0.3125
group_10633	Type IV secretory system Conjugative DNA transfer;TraG-D-C domain-containing protein	NA	0.006121996434782606	5.095867020820633	0.3448275862068966	-0.3448275862068966
group_10652	hypothetical protein;transcriptional regulator;HTH cro/C1-type domain-containing protein	NA	0.006121996434782606	5.095867020820633	0.19047619047619047	-0.19047619047619047
group_10700	Conjugal transfer protein;conjugal transfer protein	NA	0.01676260945334038	4.088604500740751	0.42105263157894735	0.42105263157894735
group_10723	Maff2 family;MafF protein;Maff2 family protein;conjugal transfer protein;hypothetical protein;conjugative transfer protein	NA	0.006121996434782606	5.095867020820633	0.18181818181818182	-0.18181818181818182
group_10791	ATP/GTP-binding protein;hypothetical protein;ATP-binding protein;Type IV secretory pathway VirB4 components	virB4;	0.006121996434782606	5.095867020820633	0.22857142857142856	0.22857142857142856
group_10901	MBL fold metallo-hydrolase	NA	0.006121996434782606	5.095867020820633	0.18181818181818182	-0.18181818181818182
group_10915	Lmo1109 protein	NA	0.006121996434782606	5.095867020820633	0.19047619047619047	-0.19047619047619047
group_10917	antirestriction protein ArdA;hypothetical protein	ardA;	0.006121996434782606	5.095867020820633	0.18181818181818182	-0.18181818181818182
group_10942	DUF3847 domain-containing protein;glutamyl-tRNA amidotransferase;Glutamyl-tRNA amidotransferase	NA	0.006121996434782606	5.095867020820633	0.34782608695652173	-0.34782608695652173
group_10968	IS66 family insertion sequence element accessory protein TnpB	tnpB	0.02666778776667788	3.6242988926096533	0.3157894736842105	0.3157894736842105
group_10975	Galactowaldenase;UDP-glucose 4-epimerase;polysaccharide biosynthesis protein;Polysacc-synt-2 domain-containing protein;hypothetical protein	;fnlA	0.04372854640001839	3.1297541544478	0.35294117647058826	-0.35294117647058826
group_11112	conjugal transfer protein;TcpE family protein;Conjugal transfer protein	NA	0.006121996434782606	5.095867020820633	0.15384615384615385	0.15384615384615385
group_11116	Type IV secretion system protein VirD4;conjugal transfer protein TraG;hypothetical protein;type IV secretory system conjugative DNA transfer family protein;Type IV secretory system conjugative DNA transfer family protein;Recombinase;Type IV secretory pathway VirD4 components;TraG-D-C domain-containing protein;Type IV secretory system Conjugative DNA transfer;Type IV secretory system conjugative D…	;virD4	0.006121996434782606	5.095867020820633	0.16	-0.16
group_11164	hypothetical protein	NA	0.006121996434782606	5.095867020820633	0.41379310344827586	-0.41379310344827586
group_11171	helix-turn-helix domain-containing protein	NA	0.006121996434782606	5.095867020820633	0.21052631578947367	-0.21052631578947367
group_1177	MarR family transcriptional regulator	NA	0.006121996434782606	5.095867020820633	0.16666666666666666	-0.16666666666666666
group_1485	Beta-glucosidase-related glycosidases	NA	0.028541740420552537	3.556387686993443	0.3157894736842105	-0.3157894736842105
group_1486	hypothetical protein	NA	0.028541740420552537	3.556387686993443	0.3157894736842105	-0.3157894736842105
group_1589	hypothetical protein;alpha-fucosidase	NA	0.01676260945334038	4.088604500740751	0.4	0.4
group_16417	integrase	NA	0.006121996434782606	5.095867020820633	0.18181818181818182	-0.18181818181818182
group_16418	transposase zinc-binding domain-containing protein;IS91 family transposase	NA	0.006121996434782606	5.095867020820633	0.18181818181818182	-0.18181818181818182
group_16512	transposase	NA	0.006121996434782606	5.095867020820633	0.35294117647058826	0.35294117647058826
group_16770	IS3 family transposase	NA	0.006121996434782606	5.095867020820633	0.35714285714285715	-0.35714285714285715
group_16771	Transposase;Transposase protein	NA	0.006121996434782606	5.095867020820633	0.19047619047619047	-0.19047619047619047
group_16910	Transposase	NA	0.006121996434782606	5.095867020820633	0.21052631578947367	0.21052631578947367
group_1766	transposase	NA	0.006121996434782606	5.095867020820633	0.18181818181818182	-0.18181818181818182
group_2066	hypothetical protein	NA	0.006121996434782606	5.095867020820633	0.5	-0.5
group_2120	hypothetical protein	NA	0.01676260945334038	4.088604500740751	0.42857142857142855	-0.42857142857142855
group_2141	hypothetical protein	NA	0.006121996434782606	5.095867020820633	0.2631578947368421	0.2631578947368421
group_2385	hypothetical protein;phosphohydrolase	NA	0.006121996434782606	5.095867020820633	0.3333333333333333	-0.3333333333333333
group_2500	DNA-binding protein	NA	0.006121996434782606	5.095867020820633	0.25	0.25
group_2666	Beta-glucosidase-related glycosidases;hypothetical protein;Beta-glucosidase-related glycosidase	NA	0.028541740420552537	3.556387686993443	0.3157894736842105	-0.3157894736842105
group_3077	hypothetical protein	NA	0.006121996434782606	5.095867020820633	0.46153846153846156	0.46153846153846156
group_3113	hypothetical protein;DUF6034 domain-containing protein	NA	0.0368120050740024	3.3019312621699823	0.3157894736842105	-0.3157894736842105
group_3558	Alpha/beta hydrolase family;hypothetical protein	NA	0.028541740420552537	3.556387686993443	0.3157894736842105	-0.3157894736842105
group_3729	hypothetical protein;Membrane protein YdfJ	NA	0.011733826617338265	4.445279444679484	0.42857142857142855	0.42857142857142855
group_3854	Beta-galactosidase;hypothetical protein	NA	0.006121996434782606	5.095867020820633	0.46153846153846156	-0.46153846153846156
group_3856	PRD domain-containing protein;hypothetical protein;transcription antiterminator LicT	NA	0.006121996434782606	5.095867020820633	0.46153846153846156	-0.46153846153846156
group_3878	pyridoxamine 5-phosphate oxidase;hypothetical protein	NA	0.006121996434782606	5.095867020820633	0.19047619047619047	-0.19047619047619047
group_3886	Alcohol dehydrogenase	NA	0.006121996434782606	5.095867020820633	0.46153846153846156	0.46153846153846156
group_3991	hypothetical protein	NA	0.006121996434782606	5.095867020820633	0.17142857142857143	-0.17142857142857143
group_4061	PTS transporter subunit EIIB;hypothetical protein;PTS beta-glucoside transporter subunit EIIBCA	NA	0.006121996434782606	5.095867020820633	0.46153846153846156	-0.46153846153846156
group_4077	transposase;DDE-Tnp-1 domain-containing protein	NA	0.006121996434782606	5.095867020820633	0.2	0.2
group_4185	MarR family transcriptional regulator;hypothetical protein	NA	0.006121996434782606	5.095867020820633	0.2777777777777778	-0.2777777777777778
group_4243	DUF5597 domain-containing protein;hypothetical protein;Beta-galactosidase	NA	0.028541740420552537	3.556387686993443	0.3157894736842105	-0.3157894736842105
group_4274	hypothetical protein;IS630 family transposase	;csa3	0.006121996434782606	5.095867020820633	0.20689655172413793	0.20689655172413793
group_4355	hypothetical protein;PucR family transcriptional regulator;Purine catabolism regulatory protein-like family;helix-turn-helix domain-containing protein	NA	0.006121996434782606	5.095867020820633	0.17391304347826086	-0.17391304347826086
group_4406	MarR family transcriptional regulator	NA	0.006121996434782606	5.095867020820633	0.3157894736842105	-0.3157894736842105
group_441	hypothetical protein	NA	0.011733826617338265	4.445279444679484	0.46153846153846156	-0.46153846153846156
group_4437	transposase;DDE-Tnp-1 domain-containing protein	NA	0.006121996434782606	5.095867020820633	0.2	0.2
group_4677	HTH araC/xylS-type domain-containing protein	NA	0.028541740420552537	3.556387686993443	0.3157894736842105	-0.3157894736842105
group_4718	hypothetical protein;UDP-N-acetylbacillosamine N-acetyltransferase	NA	0.02666778776667788	3.6242988926096533	0.4	-0.4
group_4794	transcriptional regulator;Helix-turn-helix domain	NA	0.006121996434782606	5.095867020820633	0.21052631578947367	-0.21052631578947367
group_4801	Transcriptional regulator contains XRE-family HTH domain;hypothetical protein;transcriptional regulator	hipB;	0.04372854640001839	3.1297541544478	0.3	-0.3
group_4942	Conjugal transfer protein;conjugal transfer protein;hypothetical protein;Conjugative transposon protein TcpC	NA	0.006121996434782606	5.095867020820633	0.2222222222222222	-0.2222222222222222
group_5287	23S rRNA methyltransferase	NA	0.006121996434782606	5.095867020820633	0.2	-0.2
group_5358	23S rRNA methyltransferase	rlmN	0.04372854640001839	3.1297541544478	0.3	-0.3
group_5500	sporulation initiation factor Spo0A;Sporulation initiation factor Spo0A	NA	0.02200092490750925	3.8166707852571093	0.4	0.4
group_5770	DNA-binding response regulator;Stage 0 sporulation A-like protein	ompR;	0.006121996434782606	5.095867020820633	0.23529411764705882	0.23529411764705882
group_5851	IS630 family transposase;transposase	NA	0.006121996434782606	5.095867020820633	0.20689655172413793	0.20689655172413793
group_5962	hypothetical protein;Glycosyl hydrolase;Thermostable beta-glucosidase B	NA	0.028541740420552537	3.556387686993443	0.3157894736842105	-0.3157894736842105
group_5963	Alpha-L-rhamnosidase;hypothetical protein;Bacterial alpha-L-rhamnosidase;family 78 glycoside hydrolase catalytic domain;alpha-L-rhamnosidase	NA	0.028541740420552537	3.556387686993443	0.3157894736842105	-0.3157894736842105
group_5983	glycoside hydrolase family 3 C-terminal domain-containing protein;Beta-glucosidase;hypothetical protein;Beta-glucosidase-related glycosidases	NA	0.028541740420552537	3.556387686993443	0.3157894736842105	-0.3157894736842105
group_6031	transposase;Tnp-DDE-dom domain-containing protein;IS5 family transposase	NA	0.006121996434782606	5.095867020820633	0.2702702702702703	0.2702702702702703
group_6035	transcriptional regulator	NA	0.006121996434782606	5.095867020820633	0.19047619047619047	-0.19047619047619047
group_6480	hypothetical protein	NA	0.04372854640001839	3.1297541544478	0.3	0.3
group_6523	hypothetical protein;MarR family transcriptional regulator	NA	0.006121996434782606	5.095867020820633	0.21052631578947367	0.21052631578947367
group_6564	XRE family transcriptional regulator;LexA;LexA repressor	NA	0.006121996434782606	5.095867020820633	0.2222222222222222	-0.2222222222222222
group_6621	hypothetical protein;Peptidase-S8 domain-containing protein	NA	0.0368120050740024	3.3019312621699823	0.3157894736842105	-0.3157894736842105
group_6664	hypothetical protein;glycosyl hydrolase	NA	0.028541740420552537	3.556387686993443	0.3157894736842105	-0.3157894736842105
group_6843	Uma2 family endonuclease;Uma2 domain-containing protein	NA	0.011733826617338265	4.445279444679484	0.42857142857142855	-0.42857142857142855
group_6979	hypothetical protein;TIGR04066 family peptide maturation system protein	NA	0.006121996434782606	5.095867020820633	0.13793103448275862	-0.13793103448275862
group_7003	hypothetical protein;MFS/sugar transport protein	NA	0.006121996434782606	5.095867020820633	0.46153846153846156	-0.46153846153846156
group_7039	IS630 family transposase;Helix-turn-helix domain	;csa3	0.006121996434782606	5.095867020820633	0.27586206896551724	0.27586206896551724
group_7127	hypothetical protein	NA	0.006121996434782606	5.095867020820633	0.3157894736842105	-0.3157894736842105
group_7183	Holin	NA	0.011733826617338265	4.445279444679484	0.375	0.375
group_7396	Helix-turn-helix domain-containing protein;hypothetical protein;helix-turn-helix domain-containing protein	NA	0.03263713363762962	3.4223045702169936	0.3157894736842105	-0.3157894736842105
group_7519	hypothetical protein	NA	0.01676260945334038	4.088604500740751	0.42105263157894735	0.42105263157894735
group_7717	TnpV protein;hypothetical protein;Transposon-encoded protein TnpV	NA	0.006121996434782606	5.095867020820633	0.3076923076923077	-0.3076923076923077
group_7916	transcriptional regulator	NA	0.006121996434782606	5.095867020820633	0.47619047619047616	0.47619047619047616
group_7936	DUF961 domain-containing protein;YdcP family protein;Transposase	NA	0.006121996434782606	5.095867020820633	0.2962962962962963	-0.2962962962962963
group_7955	Conjugative transposon protein;hypothetical protein;Conjugative transposon protein TcpC;YtxH domain-containing protein	NA	0.006121996434782606	5.095867020820633	0.2222222222222222	-0.2222222222222222
group_8014	MFS transporter;hypothetical protein;MFS domain-containing protein	NA	0.01676260945334038	4.088604500740751	0.4	0.4
group_8067	hypothetical protein;DEDD-Tnp-IS110 domain-containing protein;IS110 family transposase	NA	0.006121996434782606	5.095867020820633	0.20689655172413793	-0.20689655172413793
group_8087	hypothetical protein;DUF4304 domain-containing protein	NA	0.04087913789266235	3.19713542204041	0.36363636363636365	-0.36363636363636365
group_8101	AraC family transcriptional regulator	NA	0.01676260945334038	4.088604500740751	0.38095238095238093	0.38095238095238093
group_8225	hypothetical protein	NA	0.006121996434782606	5.095867020820633	0.25	0.25
group_8293	FAD-dependent oxidoreductase;hypothetical protein;NADH oxidase	NA	0.028541740420552537	3.556387686993443	0.3157894736842105	-0.3157894736842105
group_8294	Thiomethylgalactoside permease II;hypothetical protein	NA	0.028541740420552537	3.556387686993443	0.3157894736842105	-0.3157894736842105
group_8319	hypothetical protein	NA	0.006121996434782606	5.095867020820633	0.2127659574468085	0.2127659574468085
group_8360	hypothetical protein	NA	0.006121996434782606	5.095867020820633	0.18181818181818182	-0.18181818181818182
group_8361	Alpha-L-rhamnosidase;hypothetical protein;Bac-rhamnosid-N domain-containing protein	NA	0.028541740420552537	3.556387686993443	0.3157894736842105	-0.3157894736842105
group_8405	hypothetical protein	NA	0.04087913789266235	3.19713542204041	0.2857142857142857	0.2857142857142857
group_8534	Recombinase;recombinase	NA	0.006121996434782606	5.095867020820633	0.2222222222222222	-0.2222222222222222
group_8570	hypothetical protein	NA	0.02666778776667788	3.6242988926096533	0.3333333333333333	-0.3333333333333333
group_8591	hypothetical protein	NA	0.006121996434782606	5.095867020820633	0.2222222222222222	0.2222222222222222
group_8670	DUF961 domain-containing protein;YdcP family protein;Conjugal transfer protein;conjugal transfer protein	NA	0.006121996434782606	5.095867020820633	0.17391304347826086	-0.17391304347826086
group_8708	PcfK-like protein	NA	0.006121996434782606	5.095867020820633	0.4	0.4
group_8773	replication initiation protein;replication initiation factor domain-containing protein	NA	0.028541740420552537	3.556387686993443	0.4	0.4
group_8778	DUF961 domain-containing protein;YdcP family protein;Conjugal transfer protein;conjugal transfer protein	NA	0.006121996434782606	5.095867020820633	0.27586206896551724	-0.27586206896551724
group_8792	peptidase P60;Lipoprotein NLP/P60 family;hypothetical protein	nlpC;	0.006121996434782606	5.095867020820633	0.2222222222222222	-0.2222222222222222
group_8884	Acyl-CoA thioesterase;hypothetical protein	NA	0.028541740420552537	3.556387686993443	0.3157894736842105	-0.3157894736842105
group_8905	hypothetical protein;Putative transposase YhgA-like	NA	0.006121996434782606	5.095867020820633	0.23529411764705882	0.23529411764705882
group_899	hypothetical protein	NA	0.006121996434782606	5.095867020820633	0.18181818181818182	-0.18181818181818182
group_9076	RNA polymerase subunit sigma-70;DNA-directed RNA polymerase specialized sigma subunit	fliA	0.03263713363762962	3.4223045702169936	0.3333333333333333	-0.3333333333333333
group_9077	Integrase catalytic domain-containing protein;hypothetical protein	NA	0.011733826617338265	4.445279444679484	0.375	0.375
group_9109	phosphoenolpyruvate carboxykinase;Phosphoenolpyruvate carboxykinase	NA	0.04751119980026538	3.0467898104657745	0.3	-0.3
group_9115	LysR family transcriptional regulator	NA	0.006121996434782606	5.095867020820633	0.19047619047619047	-0.19047619047619047
group_9211	SrtB-anchored collagen-binding adhesin;Clumping factor A-related surface protein MSCRAMM (microbial surface components recognizing adhesive matrix molecules) family DEv-IgG fold;VaFE repeat-containing surface-anchored protein;GRAM-POS-ANCHORING domain-containing protein;hypothetical protein;putative outer membrane protein;Cys-Gln thioester bond-forming surface protein;TED domain-containing protein	;clfA	0.006121996434782606	5.095867020820633	0.1935483870967742	-0.1935483870967742
group_9212	growth inhibitor PemK	mazF	0.006121996434782606	5.095867020820633	0.42105263157894735	-0.42105263157894735
group_9238	site-specific integrase;Site-specific integrase	NA	0.006121996434782606	5.095867020820633	0.19047619047619047	-0.19047619047619047
group_9309	hypothetical protein	NA	0.006121996434782606	5.095867020820633	0.19047619047619047	-0.19047619047619047
group_9364	site-specific integrase;integrase DNA-binding domain-containing protein;Site-specific recombinase XerD	;xerD	0.006121996434782606	5.095867020820633	0.18181818181818182	-0.18181818181818182
group_9485	hypothetical protein;IS91 family transposase	NA	0.006121996434782606	5.095867020820633	0.17142857142857143	-0.17142857142857143
group_9546	hypothetical protein	NA	0.006121996434782606	5.095867020820633	0.2222222222222222	0.2222222222222222
group_9552	hypothetical protein	NA	0.006121996434782606	5.095867020820633	0.3076923076923077	-0.3076923076923077
group_9553	integrase;phage integrase N-terminal SAM-like domain-containing protein;Integrase	;xerD	0.006121996434782606	5.095867020820633	0.2	0.2
group_9563	DDE-5 domain-containing protein;DDE-Tnp-1 domain-containing protein;transposase;Transposase	NA	0.006121996434782606	5.095867020820633	0.2727272727272727	0.2727272727272727
group_9584	IS630 family transposase	csa3	0.006121996434782606	5.095867020820633	0.20512820512820512	-0.20512820512820512
group_9593	TnpV protein;Transposon-encoded protein TnpV;hypothetical protein	NA	0.006121996434782606	5.095867020820633	0.32	-0.32
group_9599	Transposase;IS3 family transposase;Transposase protein;Integrase catalytic domain-containing protein	NA	0.006121996434782606	5.095867020820633	0.3225806451612903	0.3225806451612903
group_9631	IS3 family transposase;Transposase;hypothetical protein	tnp-IS3;	0.006121996434782606	5.095867020820633	0.23076923076923078	-0.23076923076923078
group_9673	Recombinase family protein;hypothetical protein;RNA methyltransferase;Site-specific DNA recombinase SpoIVCA/DNA invertase PinE;SAM-dependent methyltransferases related to tRNA (Uracil-5-)-methyltransferase;Transposon Tn1000 resolvase;Site-specific recombinases DNA invertase Pin-like proteins;recombinase family protein;23S rRNA methyltransferase;23S rRNA (Uracil1939-C5)-methyltransferase	;spoIVCA	0.04751119980026538	3.0467898104657745	0.35294117647058826	0.35294117647058826
group_9691	Core-binding (CB) domain-containing protein;Site-specific recombinase XerD;integrase;hypothetical protein	;xerD	0.006121996434782606	5.095867020820633	0.12903225806451613	-0.12903225806451613
group_9707	hypothetical protein;phosphoadenosine phosphosulfate reductase family protein;PAPS-reduct domain-containing protein	NA	0.006121996434782606	5.095867020820633	0.2	0.2
group_9794	Collagen triple helix repeat protein;hypothetical protein	NA	0.006121996434782606	5.095867020820633	0.4	0.4
group_981	IS630 family transposase	csa3	0.006121996434782606	5.095867020820633	0.2	0.2
group_9834	Excisionase;excisionase	NA	0.006121996434782606	5.095867020820633	0.21052631578947367	0.21052631578947367
group_9853	hypothetical protein	NA	0.006121996434782606	5.095867020820633	0.4	-0.4
group_986	IS630 family transposase	csa3	0.006121996434782606	5.095867020820633	0.21052631578947367	-0.21052631578947367
group_9873	hypothetical protein;Class I SAM-dependent methyltransferase	NA	0.006121996434782606	5.095867020820633	0.3157894736842105	0.3157894736842105
group_9876	Cro/Cl family transcriptional regulator;hypothetical protein;Rol-Rep-N domain-containing protein;replication initiation factor domain-containing protein;Replication initiation factor domain-containing protein;DNA relaxase NicK	nicK;	0.006121996434782606	5.095867020820633	0.18181818181818182	-0.18181818181818182
group_9892	ATP/GTP-binding protein;Type IV secretory pathway VirB4 component;Type IV secretory pathway VirB4 components;ATP-binding protein;hypothetical protein	virB4;	0.006121996434782606	5.095867020820633	0.25	-0.25
group_9935	antirestriction protein;antirestriction protein ArdA;Antirestriction protein;Antirestriction protein ArdA;antirestriction family protein	NA	0.006121996434782606	5.095867020820633	0.19047619047619047	-0.19047619047619047
group_9936	Conjugal transfer protein;conjugal transfer protein;TcpE family	NA	0.006121996434782606	5.095867020820633	0.17391304347826086	-0.17391304347826086
lysS	AA-TRNA-LIGASE-II domain-containing protein;Methionyl-tRNA formyltransferase;Lysine--tRNA ligase;tRNA-binding domain-containing protein;Methionine--tRNA ligase;lysine--tRNA ligase	;lysS	0.006121996434782606	5.095867020820633	0.24	-0.24
rhaD	rhamnulose-1-phosphate aldolase;Rhamnulose-1-phosphate aldolase	rhaD;	0.028541740420552537	3.556387686993443	0.3157894736842105	-0.3157894736842105
tet32~~~tetO~~~tetO~~~tet	tetracycline resistance ribosomal protection protein Tet(32);tetracycline resistance ribosomal protection protein Tet(O);hypothetical protein;tetracycline resistance ribosomal protection mosaic protein Tet(O/32/O);TetM/TetW/TetO/TetS family tetracycline resistance ribosomal protection protein	tet(32);tet(O);;tet(O;tet	0.006121996434782606	5.095867020820633	0.2727272727272727	-0.2727272727272727
