## Supplementary material for "Metagenomic global survey and in-depth genomic analyses of *Ruminococcus gnavus* reveal differences across host lifestyle and health status": Table S4

full_ID	short_ID	motifString	centerPos	modificationType	fraction	nDetected	nGenome	groupTag	partnerMotifString	meanScore	meanIpdRatio	meanCoverage	objectiveScore	Motif
LUMC_Rgna_QRD003	QRD003	GCDGC	2	m4C	0.39179903	8953	22851	GCDGC	NA	74.03373	1.8060815	142.82732	285203.75	GCDGC
LUMC_Rgna_QRD003	QRD003	GACGAG	5	m6A	0.9937304	634	638	GACGAG	NA	346.46216	4.3727274	142.46687	218417.17	GACGAG
LUMC_Rgna_QRD003	QRD003	CYGVNCAD	1	m4C	0.4358946	3937	9032	CYGVNCAD	NA	70.46711	1.7912035	143.02718	120114.28	VNNVNCTGVNCAN
LUMC_Rgna_QRD004	QRD004	VNCYGVNCA	3	m4C	0.5042524	3676	7290	VNCYGVNCA	NA	79.002174	1.7731519	191.7908	156818.64	VNNVNCTGVNCAN
LUMC_Rgna_QRD004	QRD004	GCGGG	2	m4C	0.5543871	1687	3043	GCGGG	NA	73.21695	1.722989	191.43805	72637.1	GCGGG
LUMC_Rgna_QRD005	QRD005	VNCYGVNCA	3	m4C	0.5100731	3418	6701	VNCYGVNCA	NA	81.19602	1.7966518	191.20392	151417.47	VNNVNCTGVNCAN
LUMC_Rgna_QRD005	QRD005	DNACCTGGNAD	3	m6A	0.2488889	56	225	DNACCTGGNAD	NA	69.07143	1.573393	189.69643	1106.3472	CACCTGGCA
LUMC_Rgna_QRD005	QRD005	SGNATGGDCA	4	modified_base	0.25	40	160	SGNATGGDCA	NA	57.7	1.6660001	186.975	662.79895	SGNATGGDCA
LUMC_Rgna_QRD005	QRD005	CCCTGVNCANNNNB	1	m4C	0.24657534	36	146	CCCTGVNCANNNNB	NA	64.72222	1.6383333	203.19444	660.86176	GGCCBKNBNCR
LUMC_Rgna_QRD005	QRD005	GABCCAGGNNNNV	2	m6A	0.23026316	35	152	GABCCAGGNNNNV	NA	62	1.6462858	198.48572	578.711	GABCCAGGNNNNV
LUMC_Rgna_QRD005	QRD005	GNCTCANCNC	3	modified_base	0.21428572	30	140	GNCTCANCNC	NA	57.833332	1.609	195.4	433.70395	GNCTCANCNC
LUMC_Rgna_QRD006	QRD006	CAATTG	3	m6A	1	1372	1372	CAATTG	CAATTG	516.00586	4.914457	160.25073	707960	CAATTG
LUMC_Rgna_QRD006	QRD006	CCAGNNNNNNCRT	3	m6A	1	938	938	AYGNNNNNNCTGG/CCAGNNNNNNCRT	AYGNNNNNNCTGG	528.2548	5.6879935	170.1258	495503	AYGNNNNNNCTGG/CCAGNNNNNNCRT
LUMC_Rgna_QRD006	QRD006	AYGNNNNNNCTGG	1	m6A	1	938	938	AYGNNNNNNCTGG/CCAGNNNNNNCRT	CCAGNNNNNNCRT	469.41577	4.5087714	170.10127	440312	AYGNNNNNNCTGG/CCAGNNNNNNCRT
LUMC_Rgna_QRD006	QRD006	GACGAG	5	m6A	1	629	629	GACGAG	NA	424.1876	4.4266644	170.12877	266814	GACGAG
LUMC_Rgna_QRD006	QRD006	CCAYNNNNGGT	3	m6A	1	406	406	ACCNNNNRTGG/CCAYNNNNGGT	ACCNNNNRTGG	447.23892	4.437709	165.79556	179898.67	ACCNNNNRTGG/CCAYNNNNGGT
LUMC_Rgna_QRD006	QRD006	ACCNNNNRTGG	1	m6A	1	406	406	ACCNNNNRTGG/CCAYNNNNGGT	CCAYNNNNGGT	443.5394	4.380717	165.78079	177055.22	ACCNNNNRTGG/CCAYNNNNGGT
LUMC_Rgna_QRD006	QRD006	VNCYGVNCA	3	m4C	0.49629828	3687	7429	VNCYGVNCA	NA	77.15243	1.788595	171.51018	151422.78	VNNVNCTGVNCAN
LUMC_Rgna_QRD007	QRD007	VNCYGVNCA	3	m4C	0.48219293	3439	7132	VNCYGVNCA	NA	77.52341	1.7991796	177.79645	138281.4	VNNVNCTGVNCAN
LUMC_Rgna_QRD008	QRD008	CYGVNCAD	1	m4C	0.45046386	3933	8731	CYGVNCAD	NA	74.891685	1.735068	200.12103	143698.27	VNNVNCTGVNCAN
LUMC_Rgna_QRD009	QRD009	CAATTG	3	m6A	1	1394	1394	CAATTG	CAATTG	598.6614	4.9344754	194.58896	834534	CAATTG
LUMC_Rgna_QRD009	QRD009	CCAGNNNNNNCRT	3	m6A	1	987	987	AYGNNNNNNCTGG/CCAGNNNNNNCRT	AYGNNNNNNCTGG	603.9078	5.7259345	199.57953	596057	AYGNNNNNNCTGG/CCAGNNNNNNCRT
LUMC_Rgna_QRD009	QRD009	AYGNNNNNNCTGG	1	m6A	1	987	987	AYGNNNNNNCTGG/CCAGNNNNNNCRT	CCAGNNNNNNCRT	531.55524	4.5463557	199.50354	524645	AYGNNNNNNCTGG/CCAGNNNNNNCRT
LUMC_Rgna_QRD009	QRD009	GACGAG	5	m6A	1	687	687	GACGAG	NA	482.7671	4.4664655	201.13974	331661	GACGAG
LUMC_Rgna_QRD009	QRD009	CCAYNNNNGGT	3	m6A	1	422	422	CCAYNNNNGGT/ACCNNNNRTGG	ACCNNNNRTGG	488.68484	4.394928	194.16824	204440.03	CCAYNNNNGGT/ACCNNNNRTGG
LUMC_Rgna_QRD009	QRD009	ACCNNNNRTGG	1	m6A	1	422	422	CCAYNNNNGGT/ACCNNNNRTGG	CCAYNNNNGGT	484.99762	4.369716	194.14218	201197.03	CCAYNNNNGGT/ACCNNNNRTGG
LUMC_Rgna_QRD009	QRD009	VNCYGVNCA	3	m4C	0.5117776	3976	7769	VNCYGVNCA	NA	79.89286	1.7680116	200.73064	173831.1	VNNVNCTGVNCAN
LUMC_Rgna_QRD010	QRD010	CAATTG	3	m6A	1	1374	1374	CAATTG	CAATTG	623.6885	4.9331474	210.77802	856948	CAATTG
LUMC_Rgna_QRD010	QRD010	CCAGNNNNNNCRT	3	m6A	1	940	940	AYGNNNNNNCTGG/CCAGNNNNNNCRT	AYGNNNNNNCTGG	634.48615	5.7294927	217.28511	596417	AYGNNNNNNCTGG/CCAGNNNNNNCRT
LUMC_Rgna_QRD010	QRD010	AYGNNNNNNCTGG	1	m6A	1	940	940	AYGNNNNNNCTGG/CCAGNNNNNNCRT	CCAGNNNNNNCRT	556.3053	4.5355334	217.21808	522927	AYGNNNNNNCTGG/CCAGNNNNNNCRT
LUMC_Rgna_QRD010	QRD010	GAGNNNNCGT	2	m6A	1	709	709	ACGNNNNCTC/GAGNNNNCGT	ACGNNNNCTC	533.9661	4.667097	221.77997	378582	ACGNNNNCTC/GAGNNNNCGT
LUMC_Rgna_QRD010	QRD010	ACGNNNNCTC	1	m6A	1	709	709	ACGNNNNCTC/GAGNNNNCGT	GAGNNNNCGT	529.7095	4.1938634	221.66573	361804.22	ACGNNNNCTC/GAGNNNNCGT
LUMC_Rgna_QRD010	QRD010	GACGAG	5	m6A	1	629	629	GACGAG	NA	507.2019	4.4582367	220.2019	312351.1	GACGAG
LUMC_Rgna_QRD010	QRD010	VNCYGVNCA	3	m4C	0.5033675	3737	7424	VNCYGVNCA	NA	80.65721	1.7589439	219.83061	162503.58	VNNVNCTGVNCAN
LUMC_Rgna_QRD011	QRD011	GGATCC	5	m4C	0.94640887	1713	1810	GGATCC	GGATCC	157.78575	2.401105	134.0321	257214.88	GGATCC
LUMC_Rgna_QRD011	QRD011	VNCYGVNCA	3	m4C	0.46656534	3684	7896	VNCYGVNCA	NA	71.92562	1.8099452	136.20901	128748.61	VNNVNCTGVNCAN
LUMC_Rgna_QRD012	QRD012	CTKMAG	5	m6A	0.88476855	7110	8036	CTKMAG	CTKMAG	271.33588	4.1988053	149.22278	1727919.5	CTGCAG
LUMC_Rgna_QRD012	QRD012	GACGAG	5	m6A	0.99505764	604	607	GACGAG	NA	369.05795	4.430299	148.04802	221919.22	GACGAG
LUMC_Rgna_QRD012	QRD012	VNCYGVNCA	3	m4C	0.4602635	3249	7059	VNCYGVNCA	NA	71.36103	1.7984846	149.79378	115323.21	VNNVNCTGVNCAN
LUMC_Rgna_QRD013	QRD013	CYGVNCAD	1	m4C	0.46516904	4100	8814	CYGVNCAD	NA	78.787315	1.7494416	204.27927	162214.58	VNNVNCTGVNCAN
LUMC_Rgna_QRD014	QRD014	CYGVNCAD	1	m4C	0.45551112	3988	8755	CYGVNCAD	NA	75.39568	1.7573997	186.35532	148166.75	VNNVNCTGVNCAN
LUMC_Rgna_QRD015	QRD015	GNCYGVNCAD	3	m4C	0.3888889	609	1566	GNCYGVNCAD	NA	48.770115	2.3532681	38.323483	12694.455	VNNVNCTGVNCAN
LUMC_Rgna_QRD015	QRD015	GGNCCA	2	modified_base	0.31770045	420	1322	GGNCCA	NA	56.75476	2.1106653	36.845238	8493.127	GGNCCA
LUMC_Rgna_QRD015	QRD015	GGCCY	3	m4C	0.24613403	382	1552	GGCCY	NA	50.764397	2.034136	37.18848	5491.324	GGCCBKNBNCR
LUMC_Rgna_QRD015	QRD015	BMNCYGVNCAD	4	m4C	0.15013316	451	3004	BMNCYGVNCAD	NA	45.651886	2.0604434	39.226166	3736.4934	VNNVNCTGVNCAN
LUMC_Rgna_QRD015	QRD015	GGCCYNBND	2	modified_base	0.29073483	273	939	GGCCYNBND	NA	60.069595	2.16315	35.74359	2576.1208	GGCCYNBND
LUMC_Rgna_QRD016	QRD016	CCTNNNNNAGG	2	m4C	0.9967949	622	624	CCTNNNNNAGG	CCTNNNNNAGG	647.14954	3.840722	342.3939	401365.7	CCTNNNNNAGG
LUMC_Rgna_QRD016	QRD016	CYGVNCA	1	m4C	0.56000376	5987	10691	CYGVNCA	NA	95.121765	1.6954516	338.20462	336483.06	VNNVNCTGVNCAN
LUMC_Rgna_QRD016	QRD016	CNB	1	m4C	0.044342916	50082	1129425	CNB	NA	71.81015	1.5758854	338.10712	141454.88	CNB
LUMC_Rgna_QRD016	QRD016	CTA	1	m4C	0.0623513	2280	36567	CTA	NA	64.0557	1.5537577	334.9035	9858.622	CTA
LUMC_Rgna_QRD016	QRD016	GAGCGGGY	2	m6A	0.704918	43	61	GAGCGGGY	NA	235.93024	2.5583723	349.30234	7405.8823	GAGSVSSYR
LUMC_Rgna_QRD016	QRD016	CVAB	1	modified_base	0.013147498	2529	192356	CVAB	NA	52.40688	1.4830358	338.26138	2682.2258	CVAB
LUMC_Rgna_QRD016	QRD016	AGCGGGBRD	1	m6A	0.398374	98	246	AGCGGGBRD	NA	161	2.109388	334.38776	2396.2063	GAGSVSSYR
LUMC_Rgna_QRD016	QRD016	GAGGYANYRC	3	modified_base	0.4642857	52	112	GAGGYANYRC	NA	72.73077	1.6169231	344.5	1895.9562	GAGGYANYRC
LUMC_Rgna_QRD016	QRD016	BCAGTASCA	3	modified_base	0.24836601	38	153	BCAGTASCA	NA	62.31579	1.5807896	335.44736	676.0279	BCAGTASCA
LUMC_Rgna_QRD016	QRD016	DNNNNNSGNATGGNCA	10	modified_base	0.2413793	35	145	DNNNNNSGNATGGNCA	NA	68.28571	1.6211427	326.8	665.00964	DNNNNNSGNATGGNCA
LUMC_Rgna_QRD017	QRD017	GACGAG	5	m6A	0.99434227	703	707	GACGAG	NA	305.3044	4.3746505	118.16358	213535.81	GACGAG
LUMC_Rgna_QRD017	QRD017	VNCYGVNCA	3	m4C	0.4412374	3409	7726	VNCYGVNCA	NA	67.24992	1.8246808	119.35846	109780.164	VNNVNCTGVNCAN
LUMC_Rgna_QRD018	QRD018	CATCNNNNNCAT	2	m6A	1	1222	1222	ATGNNNNNGATG/CATCNNNNNCAT	ATGNNNNNGATG	284.3928	5.16887	85.69395	347528	ATGNNNNNGATG/CATCNNNNNCAT
LUMC_Rgna_QRD018	QRD018	ATGNNNNNGATG	1	m6A	1	1222	1222	ATGNNNNNGATG/CATCNNNNNCAT	CATCNNNNNCAT	268.4329	4.6129193	85.679214	328025	ATGNNNNNGATG/CATCNNNNNCAT
LUMC_Rgna_QRD018	QRD018	GACGAG	5	m6A	0.99568343	692	695	GACGAG	NA	239.07658	4.435537	84.374275	164798.14	GACGAG
LUMC_Rgna_QRD018	QRD018	VNCYGVNCA	3	m4C	0.36156225	2805	7758	VNCYGVNCA	NA	60.284492	1.8987776	87.970055	67686.68	VNNVNCTGVNCAN
LUMC_Rgna_QRD018	QRD018	GVCYGRNYDC	3	modified_base	0.30796778	344	1117	GVCYGRNYDC	NA	52.793606	1.7938958	88.665695	3551.3223	GVCYGRNYDC
LUMC_Rgna_QRD018	QRD018	GNNNCNGNACNCNNAAT	5	m4C	0.7916667	19	24	GNNNCNGNACNCNNAAT	NA	62	1.828421	83.68421	954.62634	GNNNCNGNACNCNNAAT
LUMC_Rgna_QRD019	QRD019	GCANNNNNTGC	3	m6A	1	3078	3078	GCANNNNNTGC	GCANNNNNTGC	239.34471	4.6508846	81.128006	736703	GCANNNNNNNTGC
LUMC_Rgna_QRD019	QRD019	VNCYGVNCAD	3	m4C	0.40737504	2331	5722	VNCYGVNCAD	NA	60.065636	1.9046886	83.05062	62396.945	VNNVNCTGVNCAN
LUMC_Rgna_QRD020	QRD020	VNCYGVNCAD	3	m4C	0.32800555	1888	5756	VNCYGVNCAD	NA	54.35964	1.9777006	64.57309	37633.242	VNNVNCTGVNCAN
LUMC_Rgna_QRD020	QRD020	GGNCCM	2	modified_base	0.34522504	629	1822	GGNCCM	NA	61.917328	1.8758186	63.192368	14953.915	GGNCCM
LUMC_Rgna_QRD021	QRD021	VNCYGVNCAD	3	m4C	0.35423905	2039	5756	VNCYGVNCAD	NA	56.185387	1.9693213	70.185875	45020.195	VNNVNCTGVNCAN
LUMC_Rgna_QRD021	QRD021	GGNCCA	2	modified_base	0.44716692	584	1306	GGNCCA	NA	68.66952	1.9340926	70.229454	19435.672	GGNCCA
LUMC_Rgna_QRD021	QRD021	GGCCY	3	m4C	0.4075982	633	1553	GGCCY	NA	62.64771	1.8761299	69.334915	17681.451	GGCCBKNBNCR
LUMC_Rgna_QRD022	QRD022	VNCYGVNCAD	3	m4C	0.41431063	2374	5730	VNCYGVNCAD	NA	61.31129	1.942701	82.59014	65858.93	VNNVNCTGVNCAN
LUMC_Rgna_QRD023	QRD023	VNCYGVNCAD	3	m4C	0.44740766	2701	6037	VNCYGVNCAD	NA	63.791927	1.8912686	93.7301	83545.56	VNNVNCTGVNCAN
LUMC_Rgna_QRD023	QRD023	GGNCCA	2	modified_base	0.51859957	711	1371	GGNCCA	NA	77.436005	1.8934873	95.01829	30490.283	GGNCCA
LUMC_Rgna_QRD024	QRD024	GCANNNNNTGC	3	m6A	1	2940	2940	GCANNNNNTGC	GCANNNNNTGC	590.8949	4.806996	232.48572	1737231	GCANNNNNNNTGC
LUMC_Rgna_QRD024	QRD024	CATCNNNNNCAT	2	m6A	1	1031	1031	CATCNNNNNCAT/ATGNNNNNGATG	ATGNNNNNGATG	653.7488	5.2372985	234.0165	645709.9	CATCNNNNNCAT/ATGNNNNNGATG
LUMC_Rgna_QRD024	QRD024	ATGNNNNNGATG	1	m6A	1	1031	1031	CATCNNNNNCAT/ATGNNNNNGATG	CATCNNNNNCAT	602.3851	4.644056	233.9515	621059	CATCNNNNNCAT/ATGNNNNNGATG
LUMC_Rgna_QRD024	QRD024	CYGVNCAD	1	m4C	0.48630056	4029	8285	CYGVNCAD	NA	78.68826	1.7153647	235.97046	165699.61	VNNVNCTGVNCAN
LUMC_Rgna_QRD025	QRD025	GAGGC	2	m6A	0.9950264	3201	3217	GAGGC	NA	212.34583	3.9494328	87.34864	676675.7	GAGSVSSYR
LUMC_Rgna_QRD025	QRD025	CCGGNY	1	m4C	0.5290496	7303	13804	CCGGNY	NA	79.6322	2.0916252	88.17883	327896.5	GGCCBKNBNCR
LUMC_Rgna_QRD025	QRD025	CCGGB	2	m4C	0.29207397	5229	17903	CCGGB	NA	61.71658	1.893762	88.28533	106601.69	CCGGB
LUMC_Rgna_QRD025	QRD025	VNCTGVNCA	3	m4C	0.43837327	1757	4008	VNCTGVNCA	NA	60.8247	1.9193462	90.264656	50875.816	VNNVNCTGVNCAN
LUMC_Rgna_QRD025	QRD025	GGNCCM	2	modified_base	0.37887487	660	1742	GGNCCM	NA	68.295456	1.8378342	87.990906	18818.367	GGNCCM
LUMC_Rgna_QRD025	QRD025	GAGGACC	2	m6A	1	86	86	GAGGACC	NA	160.76744	3.6117446	89.51163	13826	GAGSVSSYR
LUMC_Rgna_QRD025	QRD025	CCGGKRNCRD	1	m4C	0.3085443	195	632	CCGGKRNCRD	NA	61	1.7131284	90.17436	4128.1	GGCCBKNBNCR
LUMC_Rgna_QRD025	QRD025	GACCGGAGV	2	m6A	0.48120302	64	133	GACCGGAGV	NA	77.953125	1.9814062	88.421875	2582.9084	GACCGGAGV
LUMC_Rgna_QRD025	QRD025	CNKVNNNC	1	m4C	0.026700243	3414	127864	CNKVNNNC	NA	59.02138	1.780269	90.712364	930.33905	CNKVNNNC
LUMC_Rgna_QRD026	QRD026	VNCYGVNCAD	3	m4C	0.31491086	1943	6170	VNCYGVNCAD	NA	53.449306	2.0007155	59.073597	36709.945	VNNVNCTGVNCAN
LUMC_Rgna_QRD026	QRD026	GVCYGVNCWC	3	modified_base	0.3031785	124	409	GVCYGVNCWC	NA	50.129032	1.9589515	60.362904	2123.4377	GVCYGVNCWC
LUMC_Rgna_QRD026	QRD026	GNCYGAHYDC	3	modified_base	0.21585366	177	820	GNCYGAHYDC	NA	47.80226	1.8882488	60.78531	1051.7443	GNCYGAHYDC
LUMC_Rgna_QRD027	QRD027	CTKMAG	5	m6A	0.6705868	5645	8418	CTKMAG	CTKMAG	124.52064	4.1848493	58.59132	490585.6	CTGCAG
LUMC_Rgna_QRD027	QRD027	TAGAYC	4	m6A	1	1199	1199	TAGAYC	NA	203.11844	5.398974	59.439533	243539	TAGAYC
LUMC_Rgna_QRD027	QRD027	GCWGCH	2	m4C	0.26291078	4088	15549	GCWGCH	NA	55.654842	1.8989229	59.63356	68366.195	GCWGCH
LUMC_Rgna_QRD027	QRD027	VNCYGVNCAD	3	m4C	0.31565288	1946	6165	VNCYGVNCAD	NA	53.93114	2.002729	60.24923	33981.14	VNNVNCTGVNCAN
LUMC_Rgna_QRD027	QRD027	TAGACC	5	m4C	0.5696517	229	402	TAGACC	NA	81.33624	2.517117	60.08297	10898.557	TAGACC
LUMC_Rgna_QRD027	QRD027	DNNNGNCYGVNCWC	7	modified_base	0.24351297	122	501	DNNNGNCYGVNCWC	NA	50.139343	1.951311	61.163933	1548.5875	DNNNGNCYGVNCWC
LUMC_Rgna_QRD027	QRD027	GNCYGRWTDC	3	modified_base	0.15659341	114	728	GNCYGRWTDC	NA	47.201756	1.8775437	59.85965	924.7163	GNCYGRWTDC
LUMC_Rgna_QRD028	QRD028	GRTGRAG	6	m6A	1	2674	2674	GRTGRAG	NA	199.2584	5.0510354	60.78048	532817	GRTGRAG
LUMC_Rgna_QRD028	QRD028	CTKMAG	5	m6A	0.79350376	6083	7666	CTKMAG	CTKMAG	107.47295	3.844515	61.58803	530898	CTGCAG
LUMC_Rgna_QRD028	QRD028	VNCYGVNCAD	3	m4C	0.3244302	1822	5616	VNCYGVNCAD	NA	54.155872	1.9991938	63.470364	35826.39	VNNVNCTGVNCAN
LUMC_Rgna_QRD028	QRD028	GGCCYNNNND	3	m4C	0.38429752	465	1210	GGCCYNNNND	NA	56.27957	1.8945154	62.99355	11066.354	GGCCY
LUMC_Rgna_QRD029	QRD029	CTKMAG	5	m6A	0.7005697	5903	8426	CTKMAG	CTKMAG	223.30696	3.9629412	120.29866	956932.4	CTGCAG
LUMC_Rgna_QRD029	QRD029	TAGAYC	4	m6A	1	1199	1199	TAGAYC	NA	385.74228	5.3391175	121.85154	462505	TAGAYC
LUMC_Rgna_QRD029	QRD029	GCWGCH	2	m4C	0.3945119	6139	15561	GCWGCH	NA	70.16192	1.7924163	120.68203	186488.98	GCWGCH
LUMC_Rgna_QRD029	QRD029	VNCYGVNCAD	3	m4C	0.4196631	2591	6174	VNCYGVNCAD	NA	69.08298	1.8288683	120.718254	75162.2	VNNVNCTGVNCAN
LUMC_Rgna_QRD029	QRD029	GACYGRNYDC	3	modified_base	0.4562212	198	434	GACYGRNYDC	NA	62.31818	1.7711624	119.78283	6088.886	GACYGRNYDC
LUMC_Rgna_QRD029	QRD029	SNCYCANCRD	3	modified_base	0.24442539	285	1166	SNCYCANCRD	NA	58.15088	1.6884913	121.31228	4663.7236	SNCYCANCRD
LUMC_Rgna_QRD029	QRD029	SNGGCAGCRD	3	modified_base	0.27297667	199	729	SNGGCAGCRD	NA	58.65829	1.7853767	120.28643	3628.2354	SNGGCAGCRD
LUMC_Rgna_QRD029	QRD029	GBCYGANYDC	3	modified_base	0.22720248	147	647	GBCYGANYDC	NA	52.809525	1.6651024	121.19728	2045.5087	GBCYGANYDC
LUMC_Rgna_QRD030	QRD030	GAANNNNNCGT	3	m6A	1	1368	1368	GAANNNNNCGT/ACGNNNNNTTC	ACGNNNNNTTC	160.85454	4.3812575	53.518276	220049	GAANNNNNCGT/ACGNNNNNTTC
LUMC_Rgna_QRD030	QRD030	ACGNNNNNTTC	1	m6A	1	1368	1368	GAANNNNNCGT/ACGNNNNNTTC	GAANNNNNCGT	156.6791	4.207041	53.513157	213774.33	GAANNNNNCGT/ACGNNNNNTTC
LUMC_Rgna_QRD030	QRD030	VNCYGVNCAD	3	m4C	0.30759826	1761	5725	VNCYGVNCAD	NA	52.836456	2.059235	55.51448	32201.68	VNNVNCTGVNCAN
LUMC_Rgna_QRD030	QRD030	GNCTGVNCAC	3	m4C	0.39303482	79	201	GNCTGVNCAC	NA	50.455696	2.1482275	55	1719.9872	VNNVNCTGVNCAN
LUMC_Rgna_QRD031	QRD031	CTKMAG	5	m6A	0.6960436	5876	8442	CTKMAG	CTKMAG	205.37712	3.9001765	111.838326	870977	CTGCAG
LUMC_Rgna_QRD031	QRD031	TAGAYC	4	m6A	0.99916315	1194	1195	TAGAYC	NA	349.4397	5.241243	113.25126	416916.72	TAGAYC
LUMC_Rgna_QRD031	QRD031	GCWGCH	2	m4C	0.37674478	5884	15618	GCWGCH	NA	68.25374	1.7938682	111.835144	166817.52	GCWGCH
LUMC_Rgna_QRD031	QRD031	VNCYGVNCA	3	m4C	0.3762811	2827	7513	VNCYGVNCA	NA	67.11673	1.8305129	111.91475	72414.13	VNNVNCTGVNCAN
LUMC_Rgna_QRD031	QRD031	VNCYCANCAD	3	modified_base	0.24441132	328	1342	VNCYCANCAD	NA	56.701218	1.6767982	113.435974	5233.2974	VNCYCANCAD
LUMC_Rgna_QRD031	QRD031	SNGGCAGCRD	3	modified_base	0.28376535	208	733	SNGGCAGCRD	NA	60.346153	1.8166349	112.08173	4039.9531	SNGGCAGCRD
LUMC_Rgna_QRD031	QRD031	GVCYGRNYDC	3	modified_base	0.29903847	311	1040	GVCYGRNYDC	NA	58.98071	1.7536976	111.49839	2759.7444	GVCYGRNYDC
LUMC_Rgna_QRD031	QRD031	HNNNNNNNNNTATACATC	11	modified_base	0.25465837	41	161	HNNNNNNNNNTATACATC	NA	57.756096	1.6941463	115.31707	691.42303	HNNNNNNNNNTATACATC
LUMC_Rgna_QRD032	QRD032	GAAGG	3	m6A	1	6809	6809	GAAGG	NA	304.4679	4.7383437	102.266266	2073122	GAAGG
LUMC_Rgna_QRD032	QRD032	CCTTCY	1	m4C	0.7923852	3538	4465	CCTTCY	NA	89.961845	1.8899003	101.98417	258142.14	CCTTCY
LUMC_Rgna_QRD032	QRD032	VNCYGVNCAD	3	m4C	0.4208105	2378	5651	VNCYGVNCAD	NA	62.33095	1.8663906	103.12616	68013.24	VNNVNCTGVNCAN
LUMC_Rgna_QRD032	QRD032	CCTGGBRD	1	m4C	0.67173254	663	987	CCTGGBRD	NA	79.903465	1.8288842	102.00754	37030.188	CCTGGBR
LUMC_Rgna_QRD033	QRD033	GNNCANNNNNNNTAYG	5	m6A	0.9987775	817	818	GNNCANNNNNNNTAYG/CRTANNNNNNNTGNNC	CRTANNNNNNNTGNNC	329.02203	4.944235	117.27295	268515.22	GNNCANNNNNNNTAYG/CRTANNNNNNNTGNNC
LUMC_Rgna_QRD033	QRD033	CRTANNNNNNNTGNNC	4	m6A	0.9987775	817	818	GNNCANNNNNNNTAYG/CRTANNNNNNNTGNNC	GNNCANNNNNNNTAYG	320.6634	4.6058044	117.30232	261693.73	GNNCANNNNNNNTAYG/CRTANNNNNNNTGNNC
LUMC_Rgna_QRD033	QRD033	VNCYGVNCA	3	m4C	0.4298994	3376	7853	VNCYGVNCA	NA	65.8202	1.8257613	122.50266	103942.18	VNNVNCTGVNCAN
LUMC_Rgna_QRD035	QRD035	CGMATC	4	m6A	1	3042	3042	CGMATC	NA	400.79092	5.1556797	127.31953	1219206	CGMATC
LUMC_Rgna_QRD035	QRD035	CAACGG	4	m4C	0.9990663	1070	1071	CAACGG	NA	192.57289	2.6604512	126.152336	205879.84	CAACGG
LUMC_Rgna_QRD035	QRD035	VNCYGVNCA	3	m4C	0.44692174	3107	6952	VNCYGVNCA	NA	69.03315	1.804996	129.44447	103898.02	VNNVNCTGVNCAN
LUMC_Rgna_QRD035	QRD035	GCGGG	2	m4C	0.47080663	1395	2963	GCGGG	NA	65.59928	1.760309	129.32759	46454.906	GCGGG
LUMC_Rgna_QRD035	QRD035	GVCYGRNYDC	3	modified_base	0.41931942	382	911	GVCYGRNYDC	NA	60.876965	1.7125648	132.3089	6286.3174	GVCYGRNYDC
LUMC_Rgna_QRD035	QRD035	AGCGGGYR	1	m6A	0.49222797	95	193	AGCGGGYR	NA	106.89474	2.188842	122.70526	5365.7397	GAGSVSSYR
LUMC_Rgna_QRD035	QRD035	BNNNNNGAGGNNNCAC	9	modified_base	0.17857143	25	140	BNNNNNGAGGNNNCAC	NA	54.16	1.7531999	124.24	287.243	BNNNNNGAGGNNNCAC
LUMC_Rgna_QRD035	QRD035	GACTGNTVBC	3	modified_base	0.24431819	43	176	GACTGNTVBC	NA	53.162792	1.6325585	135.46512	254.29185	GACTGNTVBC
LUMC_Rgna_QRD036	QRD036	GCWGCH	2	m4C	0.31017435	4643	14969	GCWGCH	NA	59.09089	1.8585613	71.80982	95667.516	GCWGCH
LUMC_Rgna_QRD036	QRD036	VNCYGVNCAD	3	m4C	0.39268252	2329	5931	VNCYGVNCAD	NA	57.315586	1.9419445	72.00343	53340.516	VNNVNCTGVNCAN
LUMC_Rgna_QRD036	QRD036	GVCYGVNYDC	3	modified_base	0.2129506	319	1498	GVCYGVNYDC	NA	50.893417	1.8218807	72.60815	3827.802	GVCYGVNYDC
LUMC_Rgna_QRD036	QRD036	GANNNGGCAGCNNH	2	m6A	0.18238993	29	159	GANNNGGCAGCNNH	NA	68.206894	1.8217239	76.82758	427.68802	GANNNGGCAGCNNH
LUMC_Rgna_QRD037	QRD037	GAAGG	3	m6A	0.99868095	6814	6823	GAAGG	NA	956.65686	4.5416756	474.67477	6510921	GAAGG
LUMC_Rgna_QRD037	QRD037	CCTTCY	1	m4C	0.8631791	3861	4473	CCTTCY	NA	150.43564	1.8657477	473.3297	508793.28	CCTTCY
LUMC_Rgna_QRD037	QRD037	GACCTTCHD	2	m6A	0.78341013	170	217	GACCTTCHD	NA	134.94118	1.8986473	474.51178	18415.508	GACCTTCHD
LUMC_Rgna_QRD037	QRD037	DACCTGGYR	2	m6A	0.6643836	97	146	DACCTGGYR	NA	176.36082	1.931237	480.16495	11839.977	CACCTGGCA
LUMC_Rgna_QRD037	QRD037	DNNNNNNGACCWGGNR	9	m6A	0.6315789	96	152	DNNNNNNGACCWGGNR	NA	145.89583	1.8826036	475.8854	3503.4568	DNNNNNNGACCWGGNR
LUMC_Rgna_QRD037	QRD037	CACCTGGCA	2	m6A	0.8	8	10	CACCTGGCA	NA	202.625	1.785	465.5	1326.0626	CACCTGGCA
LUMC_Rgna_QRD038	QRD038	CTGCAG	5	m6A	1	3496	3496	CTGCAG	CTGCAG	261.0386	5.2670345	82.72454	912591	CTGCAG
LUMC_Rgna_QRD038	QRD038	GNNCANNNNNNNTAYG	5	m6A	1	714	714	CRTANNNNNNNTGNNC/GNNCANNNNNNNTAYG	CRTANNNNNNNTGNNC	248.86694	4.901959	81.37395	177691	CRTANNNNNNNTGNNC/GNNCANNNNNNNTAYG
LUMC_Rgna_QRD038	QRD038	CRTANNNNNNNTGNNC	4	m6A	1	714	714	CRTANNNNNNNTGNNC/GNNCANNNNNNNTAYG	GNNCANNNNNNNTAYG	244.42297	4.594006	81.385155	174518	CRTANNNNNNNTGNNC/GNNCANNNNNNNTAYG
LUMC_Rgna_QRD038	QRD038	VNCYGVNCAD	3	m4C	0.39740896	2270	5712	VNCYGVNCAD	NA	59.19956	1.8914192	84.04494	58567.707	VNNVNCTGVNCAN
LUMC_Rgna_QRD038	QRD038	TATGCAG	6	m6A	0.6407669	635	991	TATGCAG	NA	69.71181	2.5774338	84.29764	29655.836	TATGCAG
LUMC_Rgna_QRD038	QRD038	WNRTGCAGND	7	m6A	0.39629757	1156	2917	WNRTGCAGND	NA	62.10121	2.4168758	84.4083	10444.462	WNRTGCAGND
LUMC_Rgna_QRD038	QRD038	CRTANNNNNNBMGNNC	4	m6A	0.34312415	257	749	CRTANNNNNNBMGNNC	NA	86.24513	2.7857213	81.696495	8463.966	CRTANNNNNNBMGNNC
LUMC_Rgna_QRD038	QRD038	GVCYGVNYDC	3	modified_base	0.23495702	328	1396	GVCYGVNYDC	NA	52.530487	1.8036276	83.64634	4679.2354	GVCYGVNYDC
LUMC_Rgna_QRD039	QRD039	CYGVNCA	1	m4C	0.55482334	6062	10926	CYGVNCA	NA	91.89756	1.6890259	310.25684	327837.9	VNNVNCTGVNCAN
LUMC_Rgna_QRD040	QRD040	CATCNNNNNCAT	2	m6A	0.83378994	913	1095	CATCNNNNNCAT/ATGNNNNNGATG	ATGNNNNNGATG	132.87952	4.3324857	49.93538	103010.1	CATCNNNNNCAT/ATGNNNNNGATG
LUMC_Rgna_QRD040	QRD040	ATGNNNNNGATG	1	m6A	0.82922375	908	1095	CATCNNNNNCAT/ATGNNNNNGATG	CATCNNNNNCAT	124.4141	3.826022	49.939426	95446.5	CATCNNNNNCAT/ATGNNNNNGATG
LUMC_Rgna_QRD040	QRD040	GNCYGVNCAD	3	m4C	0.44748858	686	1533	GNCYGVNCAD	NA	53.825073	2.184519	50.252186	17906.574	VNNVNCTGVNCAN
LUMC_Rgna_QRD040	QRD040	YHGATCGGNY	4	m6A	0.19327731	69	357	YHGATCGGNY	NA	53	2.558985	52.144928	833.08203	YHGATCGGNY
LUMC_Rgna_QRD040	QRD040	VNNGNCTGVNCAC	6	m4C	0.32608697	45	138	VNNGNCTGVNCAC	NA	49.955555	2.0813334	49.8	819.96704	VNNVNCTGVNCAN
LUMC_Rgna_QRD040	QRD040	VNGNCYCANCAD	5	modified_base	0.25431034	59	232	VNGNCYCANCAD	NA	47.542374	1.9698305	51	818.01355	VNGNCYCANCAD
LUMC_Rgna_QRD040	QRD040	GNGGCMGCRNND	3	modified_base	0.17325228	57	329	GNGGCMGCRNND	NA	43.85965	1.9854387	51.08772	516.1205	GNGGCMGCRNND
LUMC_Rgna_QRD041	QRD041	VNCYGVNCA	3	m4C	0.4873815	3341	6855	VNCYGVNCA	NA	72.918884	1.7833629	155.2658	127584.71	VNNVNCTGVNCAN
LUMC_Rgna_QRD042	QRD042	CTGCAG	5	m6A	0.9981472	3771	3778	CTGCAG	CTGCAG	223.703	4.908716	80.75099	842177.2	CTGCAG
LUMC_Rgna_QRD042	QRD042	CGGNCAG	6	m6A	1	2101	2101	CGGNCAG	NA	251.27034	5.2874184	80.57877	527919	CGGNCAG
LUMC_Rgna_QRD042	QRD042	CYGVNCAD	1	m4C	0.42574045	3953	9285	CYGVNCAD	NA	61.7445	1.8282164	83.02707	113176.305	VNNVNCTGVNCAN
LUMC_Rgna_QRD042	QRD042	CCTGGBR	1	m4C	0.702583	952	1355	CCTGGBR	NA	81.28466	1.8472052	80.5042	56321.402	CACCTGGCA
LUMC_Rgna_QRD043	QRD043	GCANNNNNNNTGC	3	m6A	1	2198	2198	GCANNNNNNNTGC	GCANNNNNNNTGC	384.71838	4.681888	139.9727	845611	GCANNNNNNNTGC
LUMC_Rgna_QRD043	QRD043	VNCYGVNCA	3	m4C	0.45982078	3130	6807	VNCYGVNCA	NA	70.67061	1.7967457	142.61598	109929.16	VNNVNCTGVNCAN
LUMC_Rgna_QRD044	QRD044	GCANNNNNNNTGC	3	m6A	0.9986351	2195	2198	GCANNNNNNNTGC	GCANNNNNNNTGC	108.297035	4.611804	32.484283	237419.97	GCANNNNNNNTGC
LUMC_Rgna_QRD044	QRD044	GNCYGVNCAD	3	m4C	0.2995361	452	1509	GNCYGVNCAD	NA	46.70133	2.3636277	36.13938	7132.995	VNNVNCTGVNCAN
LUMC_Rgna_QRD044	QRD044	GGNCCMNHD	2	modified_base	0.30801687	292	948	GGNCCMNHD	NA	50.568493	2.021816	35.08219	5116.5815	GGNCCMNHD
LUMC_Rgna_QRD044	QRD044	DNNHGGCCCNDB	6	modified_base	0.46222222	104	225	DNNHGGCCCNDB	NA	55.951923	2.1339421	35.10577	1554.7596	DNNHGGCCCNDB
LUMC_Rgna_QRD045	QRD045	VNCYGVNCAD	3	m4C	0.4122478	2309	5601	VNCYGVNCAD	NA	59.331314	1.9083797	79.863144	61709.27	VNNVNCTGVNCAN
LUMC_Rgna_QRD047	QRD047	GAAGG	3	m6A	1	6927	6927	GAAGG	NA	379.74014	4.413739	142.74593	2630460	GAAGG
LUMC_Rgna_QRD047	QRD047	ACGCAG	5	m6A	1	1284	1284	ACGCAG	NA	382.98132	4.8224673	141.47353	491748	ACGCAG
LUMC_Rgna_QRD047	QRD047	CCTTCY	1	m4C	0.8415446	3792	4506	CCTTCY	NA	106.071205	1.891533	142.33333	344377.88	CCTTCY
LUMC_Rgna_QRD047	QRD047	CCAANNNNNNTNRG	4	m6A	1	447	447	CCAANNNNNNTNRG	NA	377.34006	4.446421	141.81656	168671	CCAANNNNNNTNRG
LUMC_Rgna_QRD047	QRD047	CYBANNNNNNTTGG	4	m6A	1	368	368	CYBANNNNNNTTGG	NA	369.76086	4.532171	141.39403	136072	CYBANNNNNNTTGG
LUMC_Rgna_QRD047	QRD047	VNCYGVNCAD	3	m4C	0.42206565	2456	5819	VNCYGVNCAD	NA	72.227196	1.8000363	143.42061	81615.22	VNNVNCTGVNCAN
