## Supplementary material for "Metagenomic global survey and in-depth genomic analyses of *Ruminococcus gnavus* reveal differences across host lifestyle and health status": Table S1

LUMC_ID	short_ID	alt_ID	alt_ID2	obtained_from_institute	obtained_from_material	cultured_on_medium	host_species	sample_material	host_disease	host_country	host_age	host_age_category	host_sex	reads_accession	assembly_accession	short_reads_accession	short_reads_assembly
LUMC_Rgna_QRD046	QRD046	NDFB_D08-Rgnavus-01	NDFB_D08-Rgnavus-01	LUMC	feces	CHOC agar	Homo sapiens	feces	Healthy	NED	46	adult	female	to be added	to be added
LUMC_Rgna_QRD047	QRD047	FICYM_P20-Rgnavus	FICYM_P20-Rgnavus	LUMC	feces	TSS agar	Homo sapiens	feces	Crohn	NED	NA	adult	female	to be added	to be added
LUMC_Rgna_QRD003	QRD003	RJX1120	RJX1120	UvA	frozen glycerol	TSS agar	Homo sapiens	terminal ileum	Crohn	USA	30-35	adult	NA	to be added	to be added		GCF_002865405.1
LUMC_Rgna_QRD004	QRD004	RJX1123	RJX1123	UvA	frozen glycerol	TSS agar	Homo sapiens	descending colon	Crohn	USA	25-30	adult	NA	to be added	to be added		GCF_002865355.1
LUMC_Rgna_QRD005	QRD005	DSMZ-108212	H2_28	DSMZ	frozen glycerol	BHI broth + TSS agar	Homo sapiens	feces	Healthy	GBR	NA	NA	NA	to be added	to be added	CYZG00000000.1
LUMC_Rgna_QRD006	QRD006	CY29773	VB_AB104-01	Vedanta	frozen glycerol	TSS agar	Homo sapiens	feces	Healthy	USA	35	adult	male	to be added	to be added
LUMC_Rgna_QRD007	QRD007	CY29776	VB_COV114-01	Vedanta	frozen glycerol	TSS agar	Homo sapiens	feces	Healthy	USA	24	adult	male	to be added	to be added
LUMC_Rgna_QRD008	QRD008	CY29772	VB_COV114-02	Vedanta	frozen glycerol	TSS agar	Homo sapiens	feces	Healthy	USA	24	adult	male	to be added	to be added
LUMC_Rgna_QRD009	QRD009	CY29782	VB_AB104-02	Vedanta	frozen glycerol	TSS agar	Homo sapiens	feces	Healthy	USA	35	adult	male	to be added	to be added
LUMC_Rgna_QRD010	QRD010	CY29785	VB_AB104-03	Vedanta	frozen glycerol	TSS agar	Homo sapiens	feces	Healthy	USA	35	adult	male	to be added	to be added
LUMC_Rgna_QRD011	QRD011	CY29791	VB_Keio_Hc002	Vedanta	frozen glycerol	TSS agar	Homo sapiens	feces	Healthy	JPN	21	adult	male	to be added	to be added
LUMC_Rgna_QRD012	QRD012	CY29783	VB_AB151	Vedanta	frozen glycerol	TSS agar	Homo sapiens	feces	Healthy	USA	51	adult	male	to be added	to be added
LUMC_Rgna_QRD013	QRD013	CY29777	VB_COV114-03	Vedanta	frozen glycerol	TSS agar	Homo sapiens	feces	Healthy	USA	24	adult	male	to be added	to be added
LUMC_Rgna_QRD014	QRD014	CY29769	VB_COV114-04	Vedanta	frozen glycerol	TSS agar	Homo sapiens	feces	Healthy	USA	24	adult	male	to be added	to be added
LUMC_Rgna_QRD015	QRD015	CY29779	VB_AB148	Vedanta	frozen glycerol	TSS agar	Homo sapiens	feces	Healthy	USA	29	adult	female	to be added	to be added
LUMC_Rgna_QRD016	QRD016	CY29767	VB_Mexico_025	Vedanta	frozen glycerol	TSS agar	Homo sapiens	feces	Healthy	MEX	4	child	female	to be added	to be added
LUMC_Rgna_QRD017	QRD017	CY29788	NDFB_D01-Rgnavus-01	Vedanta	frozen glycerol	TSS agar	Homo sapiens	feces	Healthy	NED	33	adult	male	to be added	to be added
LUMC_Rgna_QRD018	QRD018	CY29790	NDFB_D01-Rgnavus-02	Vedanta	frozen glycerol	TSS agar	Homo sapiens	feces	Healthy	NED	33	adult	male	to be added	to be added
LUMC_Rgna_QRD002	QRD002	FICYM_P05-Rgnavus	FICYN_P05-Rgnavus	LUMC	feces	CNA agar	Homo sapiens	feces	Crohn	NED	NA	adult	male	to be added	to be added
LUMC_Rgna_QRD001	QRD001	NDFB_D08-Rgnavus-02	NDFB_D08-Rgnavus-02	LUMC	feces	CNA agar	Homo sapiens	feces	Healthy	NED	46	adult	female	to be added	to be added
LUMC_Rgna_QRD019	QRD019	C66	SI_C66	Sanger	frozen glycerol	TSS agar	Homo sapiens	feces	Healthy	GBR	NA	adult	NA	to be added	to be added	ERR171257
LUMC_Rgna_QRD020	QRD020	C85	SI_C85	Sanger	frozen glycerol	TSS agar	Homo sapiens	feces	C. difficile infection	GBR	NA	child	NA	to be added	to be added	ERR171276
LUMC_Rgna_QRD021	QRD021	C99	SI_C99	Sanger	frozen glycerol	TSS agar	Homo sapiens	feces	Healthy	NA	NA	adult	NA	to be added	to be added	ERR2221233
LUMC_Rgna_QRD022	QRD022	M94	SI_M94	Sanger	frozen glycerol	TSS agar	Homo sapiens	feces	Healthy	NA	NA	adult	NA	to be added	to be added	ERR1953117
LUMC_Rgna_QRD023	QRD023	O08	SI_O08	Sanger	frozen glycerol	TSS agar	Homo sapiens	feces	Healthy	NA	NA	adult	NA	to be added	to be added	ERR1953229
LUMC_Rgna_QRD024	QRD024	ENR0099	ENR0099	UMCG	frozen glycerol	TSS agar	Homo sapiens	pus from abdominal cavity	Clinical isolate	NED	NA	NA	NA	to be added	to be added
LUMC_Rgna_QRD025	QRD025	ENR0100	ENR0100	UMCG	frozen glycerol	TSS agar	Homo sapiens	femur	Clinical isolate	NED	NA	NA	NA	to be added	to be added
LUMC_Rgna_QRD026	QRD026	HTF-663	HTF-663	UMCG	frozen glycerol	TSS agar	Homo sapiens	feces	Healthy	ITA	27	adult	male	to be added	to be added
LUMC_Rgna_QRD027	QRD027	HTF-672	HTF-672	UMCG	frozen glycerol	TSS agar	Homo sapiens	feces	Healthy	ITA	27	adult	male	to be added	to be added
LUMC_Rgna_QRD028	QRD028	ENR0435	ENR0435	UMCG	frozen glycerol	TSS agar	Homo sapiens	NA	Clinical isolate	DNK	NA	NA	NA	to be added	to be added
LUMC_Rgna_QRD029	QRD029	HTF-775	HTF-775	UMCG	frozen glycerol	TSS agar	Homo sapiens	feces	Healthy	NED	21	adult	male	to be added	to be added
LUMC_Rgna_QRD030	QRD030	HTF-659	HTF-659	UMCG	frozen glycerol	TSS agar	Homo sapiens	feces	Healthy	ITA	27	adult	male	to be added	to be added
LUMC_Rgna_QRD031	QRD031	HTF-791	HTF-791	UMCG	frozen glycerol	TSS agar	Homo sapiens	feces	Healthy	NED	21	adult	male	to be added	to be added
LUMC_Rgna_QRD032	QRD032	RUP17M2B1RG	RUP17M2B1RG	UMCG	frozen glycerol	TSS agar	Homo sapiens	feces	Crohn	NED	59	adult	female	to be added	to be added
LUMC_Rgna_QRD033	QRD033	RUP53M2PRG	RUP53M2PRG	UMCG	frozen glycerol	TSS agar	Homo sapiens	feces	Crohn	NED	38	adult	female	to be added	to be added
LUMC_Rgna_QRD034	QRD034	RUP17M2B2RG	RUP17M2B2RG	UMCG	frozen glycerol	TSS agar	Homo sapiens	feces	Crohn	NED	59	adult	female	to be added	to be added
LUMC_Rgna_QRD035	QRD035	RUP32M4YRG	RUP32M4YRG	UMCG	frozen glycerol	TSS agar	Homo sapiens	feces	Crohn	NED	49	adult	female	to be added	to be added
LUMC_Rgna_QRD036	QRD036	RUP68M1BRG	RUP68M1BRG	UMCG	frozen glycerol	TSS agar	Homo sapiens	feces	Crohn	NED	24	adult	male	to be added	to be added
LUMC_Rgna_QRD037	QRD037	RUP17M2PRG	RUP17M2PRG	UMCG	frozen glycerol	TSS agar	Homo sapiens	feces	Crohn	NED	59	adult	female	to be added	to be added
LUMC_Rgna_QRD038	QRD038	RJX1119	RJX1119	Broad	frozen glycerol	TSS agar	Homo sapiens	feces	Ear infection	USA	1	infant	NA	to be added	to be added		GCF_002865435.1
LUMC_Rgna_QRD039	QRD039	RJX1121	RJX1121	Broad	frozen glycerol	TSS agar	Homo sapiens	terminal ileum	Crohn	USA	25-30	adult	NA	to be added	to be added		GCF_002865465.1
LUMC_Rgna_QRD040	QRD040	RJX1122	RJX1122	Broad	frozen glycerol	TSS agar	Homo sapiens	biopsy	Crohn	USA	30-35	adult	NA	to be added	to be added		GCF_002865425.1
LUMC_Rgna_QRD041	QRD041	RJX1124	RJX1124	Broad	frozen glycerol	TSS agar	Homo sapiens	biopsy	Crohn	USA	55-60	adult	NA	to be added	to be added		GCF_002865325.1
LUMC_Rgna_QRD042	QRD042	RJX1125	RJX1125	Broad	frozen glycerol	TSS agar	Homo sapiens	biopsy	Crohn	USA	55-60	adult	NA	to be added	to be added		GCF_002865345.1
LUMC_Rgna_QRD043	QRD043	RJX1126	RJX1126	Broad	frozen glycerol	TSS agar	Homo sapiens	biopsy	Crohn	USA	30-35	adult	NA	to be added	to be added		GCF_002865305.1
LUMC_Rgna_QRD044	QRD044	RJX1127	RJX1127	Broad	frozen glycerol	TSS agar	Homo sapiens	biopsy	Crohn	USA	30-35	adult	NA	to be added	to be added		GCF_002865385.1
LUMC_Rgna_QRD045	QRD045	RJX1128	RJX1128	Broad	frozen glycerol	TSS agar	Homo sapiens	feces	Crohn	USA	30-35	adult	NA	to be added	to be added		GCF_002865285.1
